# Chromatin priming elements direct tissue-specific gene activity prior to hematopoietic specification

**DOI:** 10.1101/2023.08.30.555485

**Authors:** Alexander Maytum, Benjamin Edginton-White, Peter Keane, Peter N Cockerill, Jean-Baptiste Cazier, Constanze Bonifer

## Abstract

Tissue-specific gene regulation during development involves the interplay between transcription factors and epigenetic regulators binding to enhancer and promoter elements. The pattern of active enhancers defines the cellular differentiation state. However, developmental gene activation involves a previous step called chromatin priming which is not fully understood. We recently developed a genome-wide functional assay that allowed us to functionally identify enhancer elements integrated in chromatin regulating each of five stages spanning the in vitro differentiation of embryonic stem cells to blood. We also measured global chromatin accessibility, histone modifications and transcription factor binding. The integration of these data identified and characterised cis-regulatory elements which become activated prior to the onset of gene expression, some of which are primed in a signalling-dependent fashion. Deletion of such a priming element leads to a delay in the upregulation of its associated gene in development. Our work uncovers the details of a complex network of regulatory interactions with the dynamics of early chromatin opening being at the heart of dynamic tissue-specific gene expression control.

**Summary blurb:** In this manuscript, we exploited a new dataset of functionally characterised enhancer elements active at five stages of differentiation from mouse embryonic stem cells to blood to determine the developmental stages at which these elements are being activated. We show that many enhancer elements are activated at the level of chromatin prior to the activation of their associated genes (priming), which can be associated with signalling events. Elimination of priming elements within a gene locus leads to a delay in cellular development.
