## Supplementary Data 2 for "Chromatin priming elements direct tissue-specific gene activity prior to hematopoietic specification"

### Sheet: Primed Enhancers ES>HB
Primed Enhancers ES>HB
chr5	77354524	77354925	Kdr
chr9	118389813	118390213	Eomes
chr19	27218866	27219266	Vldlr
chr8	128357140	128357540	Nrp1
chr8	104028617	104029017	Cdh11
chr5	57733406	57733806	Pcdh7
chr11	84764531	84764931	Lhx1
chr14	63255777	63256177	Gata4
chr19	37858389	37858789	Cyp26a1
chr11	62901719	62902119	Pmp22
chr11	62921430	62921830	Pmp22
chr11	62929780	62930180	Pmp22
chr11	63135573	63135973	Pmp22
chr12	84653938	84654338	Vrtn
chr12	16718868	16719268	Greb1
chr18	52956478	52956878	Prdm6
chr18	11351994	11352394	Gata6
chr17	50795486	50795886	Rftn1
chr6	31525517	31525917	Plxna4
chr6	31660707	31661107	Plxna4
chr6	32591342	32591742	Plxna4
chr6	32605615	32606015	Plxna4
chr6	33126596	33126996	Plxna4
chr4	115063070	115063470	Tal1
chr4	115897940	115898340	Tal1
chr2	85123885	85124285	Aplnr
chr2	44526304	44526704	Zeb2
chr17	8956901	8957301	T
chr2	37771625	37772025	Crb2
chr2	37780312	37780712	Crb2
chr2	37802794	37803194	Crb2
chr9	32671976	32672376	Ets1
chr2	133554541	133554941	Bmp2
chr11	57911649	57912049	Hand1
chr11	57913030	57913430	Hand1
chr8	26273398	26273798	Zfp703
chr8	26981660	26982060	Zfp703
chr10	30810841	30811241	Rspo3
chr6	52291148	52291548	Evx1
chr6	52306079	52306479	Evx1
chr12	85472110	85472510	Fos
chr8	104050969	104051369	Cdh5
chr8	104098889	104099289	Cdh5
chr8	47242524	47242924	Pdlim3
chr3	130946041	130946441	Lef1
chr19	59196266	59196666	Hspa12a
chr2	28418111	28418511	Olfm1
chr7	19295798	19296198	Fosb
chr7	19300576	19300976	Fosb
chr7	19326408	19326808	Fosb
chr16	93292986	93293386	Runx1
chr7	79772067	79772467	Mesp1
chr7	79780558	79780958	Mesp1
chr3	51156885	51157285	Pcdh18
chr13	53475768	53476168	Msx2
chr8	88454304	88454704	Nkd1
chr8	88539981	88540381	Nkd1
chr8	88604000	88604400	Nkd1
chr8	88621372	88621772	Nkd1
chr3	8664536	8664936	Hey1
chr3	8717396	8717796	Hey1
chr14	62492433	62492833	Sox7
chr2	127462238	127462638	Adra2b
chr2	127484484	127484884	Adra2b
chr2	127501124	127501524	Adra2b
chr17	3314290	3314690	Tiam2
chr17	3451010	3451410	Tiam2
chr8	94874255	94874655	Dok4
chr2	70278673	70279073	Sp5
chr2	70471806	70472206	Sp5
chr2	167552806	167553206	Snai1
chr18	80628963	80629363	Nfatc1
chr18	80714590	80714990	Nfatc1
chr2	125731753	125732153	Eid1
chr9	22624971	22625371	Bmper
chr9	23204243	23204643	Bmper
chr9	23212364	23212764	Bmper
chr9	22557398	22557799	Bmper
chr5	13628832	13629232	Sema3a
chr1	169917963	169918363	Rgs5
chr8	57353600	57354000	Hand2
chr10	37397395	37397795	Lama4
chr11	85382095	85382495	Tbx2
chr11	85392787	85393187	Tbx2
chr11	85849032	85849432	Tbx2
chr17	86161863	86162263	Prkce
chr17	86444862	86445262	Prkce
chr18	13970039	13970439	Zfp521
chr18	14503089	14503489	Zfp521
chr4	117210762	117211162	Tie1
chr19	37509692	37510092	Hhex
chr19	38030734	38031134	Hhex
chr4	32238526	32238926	Bach2
chr7	127656900	127657300	Zfp629
chr7	127636919	127637320	Zfp629
chr5	107001765	107002165	Tgfbr3
chr7	46393093	46393493	Kcnc1
chr9	69301888	69302288	Rora
chr13	51853329	51853729	Gadd45g
chr13	51975862	51976262	Gadd45g
chr13	52628728	52629128	Gadd45g
chr2	164942572	164942972	Mmp9
chr2	164953191	164953591	Mmp9
chr2	25163312	25163712	Nrarp
chr11	102467064	102467464	Itga2b
chr14	116926612	116927012	Gpc6
chr2	26325725	26326125	Gpsm1
chr12	112623801	112624201	Adssl1
chr12	112628959	112629359	Adssl1
chr3	89308138	89308538	Efna3
chr3	89316835	89317235	Efna3
chr3	39219950	39220350	Fat4
chr18	46836757	46837157	Mcc
chr4	140109346	140109746	Padi3
chr2	65191373	65191773	Cobll1
chr1	152525000	152525400	Rgl1
chr10	127537944	127538344	Nxph4
chr10	127569478	127569878	Nxph4
chr3	51673644	51674044	Maml3
chr3	51701237	51701637	Maml3
chr3	52102229	52102629	Maml3
chr18	60859019	60859419	Pdgfrb
chr4	128811292	128811692	Zfp362
chr19	55332658	55333058	Rbm20
chr19	56134163	56134563	Rbm20
chr11	102061167	102061567	Mpp2
chr11	102069004	102069404	Mpp2
chr10	127509031	127509431	Ndufa4l2
chr10	127512721	127513121	Ndufa4l2
chr6	125308950	125309350	Ltbr
chr15	78778508	78778908	Cdc42ep1
chr15	78785936	78786336	Cdc42ep1
chr15	78826566	78826966	Cdc42ep1
chr11	43530110	43530510	Ccnjl
chr11	44841719	44842119	Ccnjl
chr1	69687367	69687767	Ikzf2
chr10	61929006	61929406	Col13a1
chr10	61936655	61937055	Col13a1
chr8	104343996	104344396	Cmtm3
chr7	62230958	62231358	Ndn
chr2	172831115	172831515	Bmp7
chr10	121689603	121690003	Srgap1
chr10	122054582	122054982	Srgap1
chr18	61746813	61747213	Afap1l1
chr12	105497851	105498251	Gsc
chr8	68062273	68062673	Lzts1
chr7	109139380	109139780	Lmo1
chr2	63702308	63702708	Fign
chr5	30915931	30916331	Khk
chr5	30930058	30930458	Khk
chr5	31004186	31004586	Khk
chr17	56141731	56142131	Sema6b
chr11	100893460	100893860	Stat5a
chr5	72876008	72876408	Sgcb
chr5	72891522	72891922	Sgcb
chr2	93226800	93227200	Tspan18
chr9	37530765	37531165	Esam
chr11	112784996	112785396	Sox9
chr8	35707855	35708256	Ppp1r3b
chr7	79818311	79818711	Homer2
chr15	67174587	67174987	St3gal1
chrX	140503899	140504299	Tsc22d3
chrX	140520172	140520572	Tsc22d3
chr7	109852987	109853387	Scube2
chr7	98193617	98194017	Myo7a
chr1	178530491	178530891	Kif26b
chr1	179847937	179848337	Kif26b
chr16	17804333	17804733	Scarf2
chr16	17807395	17807795	Scarf2
chr9	110732617	110733017	Trank1
chr9	110997251	110997651	Trank1
chr2	181463001	181463401	Zbtb46
chr15	57792956	57793356	Zhx2
chr15	57878215	57878615	Zhx2
chr15	57970200	57970600	Zhx2
chr15	58022854	58023254	Zhx2
chr4	11914577	11914977	Gem
chr8	71507535	71507935	Plvap
chr5	113365873	113366273	Tmem119
chr5	113373572	113373973	Tmem119
chr7	132780631	132781031	Fam53b
chr7	132810951	132811351	Fam53b
chr11	101658375	101658775	Arl4d
chr3	116341033	116341433	Cdc14a
chr4	62693878	62694278	Rgs3
chr4	62697476	62697876	Rgs3
chr4	62699374	62699774	Rgs3
chr9	32292786	32293186	Kcnj5
chr9	32940279	32940679	Kcnj5
chr15	13088662	13089062	Cdh6
chr6	71723571	71723971	Reep1
chr19	4908149	4908549	Bbs1
chr2	127507161	127507561	Kcnip3
chr2	127559285	127559685	Kcnip3
chr9	114797637	114798037	Tgfbr2
chr9	116368970	116369370	Tgfbr2
chrX	168664003	168664403	Msl3
chr12	108352799	108353199	Eml1
chr12	108363734	108364134	Eml1
chr6	39343985	39344385	Ttc26
chr11	117425883	117426283	Lgals3bp
chr11	118379590	118379990	Lgals3bp
chr3	55373663	55374063	Dclk1
chr3	55520527	55520927	Dclk1
chr2	166632731	166633131	Snx21
chr10	13016566	13016967	Phactr2
chr18	84092306	84092706	Zadh2
chr18	84535824	84536224	Zadh2
chr19	47909690	47910090	Itprip
chr7	19473948	19474348	Exoc3l2
chr14	70894097	70894497	Gfra2
chr2	103655992	103656392	Abtb2
chr12	117450092	117450492	Sp8
chr12	117751541	117751941	Sp8
chr12	117764853	117765253	Sp8
chr12	117772600	117773000	Sp8
chr12	118457698	118458098	Sp8
chr12	118842931	118843331	Sp8
chr12	118849818	118850218	Sp8
chr14	33330995	33331395	Arhgap22
chr7	30526054	30526454	Arhgap33
chr6	34955547	34955947	Cyren
chr4	80745324	80745724	Ptprd
chr13	54322953	54323353	Cplx2
chr4	106847913	106848313	Glis1
chr11	115182332	115182732	Nat9
chr11	115354186	115354586	Nat9
chr3	104967921	104968321	Wnt2b
chr14	17967369	17967769	Ube2e2
chr1	23062022	23062422	Eya1
chr16	23262117	23262517	Bcl6
chr16	24434419	24434819	Bcl6
chr16	24566241	24566641	Bcl6
chr11	25592168	25592568	Bcl11a
chr11	26073895	26074295	Bcl11a
chr11	95210527	95210927	Skap1
chr3	115615974	115616374	S1pr1
chr4	47438018	47438418	Stx17
chr7	16183635	16184035	Meis3
chr13	5845069	5845469	Akr1e1
chr11	108553072	108553472	Cep112
chr11	69546650	69547050	Dnah2
chr13	52711900	52712300	Nfil3
chr15	75727607	75728007	Zfp647
chr15	76417085	76417485	Zfp647
chr5	143254542	143254942	Zfp316
chr3	58122681	58123081	Pfn2
chr11	115173894	115174294	Grin2c
chr11	115202272	115202672	Grin2c
chr11	115224865	115225265	Grin2c
chr11	115258067	115258467	Grin2c
chr11	115265090	115265490	Grin2c
chr11	115270436	115270836	Grin2c
chr12	105002805	105003205	Syne3
chr3	98427597	98427997	Zfp697
chr9	66307334	66307734	Dapk2
chr14	31403901	31404301	Sh3bp5
chr4	151981316	151981716	Thap3
chr11	74638124	74638524	Tax1bp3
chr12	5191893	5192293	Klhl29
chr2	154677040	154677440	BC029722
chr2	155811800	155812200	BC029722
chr15	91304462	91304862	Cpne8
chr6	117995154	117995554	Zfp248
chr6	118179557	118179957	Zfp248
chr8	3645738	3646138	Ctxn1
chr11	50559098	50559498	Fstl4
chr1	184497015	184497415	Hlx
chr11	106418619	106419019	Icam2
chr9	49081498	49081898	Ttc12
chr9	49483315	49483715	Ttc12
chr9	49488943	49489343	Ttc12
chr16	95093741	95094141	Bace2
chr16	97272253	97272653	Bace2
chr16	97417910	97418310	Bace2
chr15	89548226	89548626	Selenoo
chr2	168050298	168050698	Ripor3
chr2	118939893	118940293	Chst14
chr2	118962910	118963310	Chst14
chr2	118972711	118973111	Chst14
chr9	60521948	60522348	Thsd4
chr10	59292548	59292948	Sh3rf3
chr10	59296261	59296661	Sh3rf3
chr7	81154989	81155389	Zscan2
chr7	81336351	81336751	Zscan2
chr7	103860909	103861309	Trim68
chr7	104199829	104200229	Trim68
chr18	53250077	53250477	Snx24
chr1	193160292	193160693	Cd34
chr18	82588996	82589396	Tshz1
chr11	114068337	114068738	Sdk2
chr19	45804996	45805396	Hps6
chr11	100555647	100556047	Naglu
chr11	101066943	101067343	Naglu
chr18	77033041	77033441	Katnal2
chr3	97585435	97585835	Tdrkh
chr11	69062728	69063128	Borcs6
chr19	41725054	41725454	Slit1
chr8	84704343	84704743	Lyl1
chr9	37004582	37004982	Pknox2
chr9	37177170	37177570	Pknox2
chr13	104580712	104581112	Adamts6
chr9	123504284	123504684	Tmem158
chr17	8505986	8506386	Pde10a
chr17	8592613	8593013	Pde10a
chr7	62382373	62382773	Magel2
chr1	175041397	175041797	Opn3
chr15	40955166	40955566	Zfpm2
chr7	113377808	113378208	Spon1
chr7	114020773	114021173	Spon1
chr9	84253245	84253645	Tent5a
chr13	90967455	90967855	Ssbp2
chr13	91370856	91371256	Ssbp2
chr4	129130749	129131149	Fndc5
chr4	129134768	129135168	Fndc5
chr6	47328228	47328628	Cntnap2
chr4	117867880	117868280	Ccdc24
chr11	61307409	61307810	Mfap4
chr6	51459542	51459942	Tmem176a
chr8	71521619	71522019	Ccdc194
chr15	80280709	80281109	Cacna1i
chr15	80289440	80289841	Cacna1i
chr6	71149536	71149936	Thnsl2
chr6	71804048	71804448	Thnsl2
chr14	21987655	21988055	Zfp503
chr14	22808286	22808686	Zfp503
chr11	60076763	60077163	Myo15
chr11	60478178	60478578	Myo15
chr7	74006848	74007248	St8sia2
chr6	18639940	18640341	Cttnbp2

### Sheet: Primed Enhancers HB>HE
Primed Enhancers HB>HE
chr12	95695155	95695555	Flrt2
chr18	60606109	60606509	Synpo
chr11	31637973	31638373	Hba-x
chr13	41694552	41694952	Edn1
chr17	86535755	86536155	Epas1
chr3	145729921	145730321	Ddah1
chr14	87215079	87215479	Pcdh17
chr5	137107073	137107473	Serpine1
chr16	43575488	43575888	Gap43
chr14	55781287	55781687	Adcy4
chr4	127319615	127320015	Gja4
chr3	30354240	30354640	Mecom
chr3	30515025	30515425	Mecom
chr11	101905170	101905570	Sost
chr11	101910262	101910662	Sost
chr11	101919656	101920056	Sost
chr11	101920914	101921314	Sost
chr11	101963717	101964117	Sost
chr11	101968717	101969117	Sost
chr2	69563529	69563929	Lrp2
chr7	115941756	115942156	Sox6
chr7	116034347	116034747	Sox6
chr7	116040170	116040570	Sox6
chr8	24419558	24419958	Tcim
chr8	24427632	24428032	Tcim
chr9	13681672	13682072	Endod1
chr9	78601318	78601718	Col12a1
chr13	45539235	45539635	Atxn1
chr13	45718811	45719211	Atxn1
chr13	46043053	46043453	Atxn1
chr13	46096933	46097333	Atxn1
chr13	46257798	46258198	Atxn1
chr7	16804635	16805035	Nova2
chr7	18957923	18958323	Nova2
chr10	94565696	94566096	Tmcc3
chr4	43398679	43399079	Rusc2
chr2	131820083	131820483	Prnd
chr16	55887800	55888200	Nxpe3
chr16	57858181	57858581	Nxpe3
chr11	18011076	18011476	Meis1
chr11	18151731	18152131	Meis1
chr11	18871541	18871941	Meis1
chr11	18924947	18925347	Meis1
chr19	21784371	21784771	Anxa1
chr15	12586105	12586505	Pdzd2
chr7	143706700	143707100	Osbpl5
chr4	97476755	97477155	Nfia
chr4	97745822	97746222	Nfia
chr4	97751061	97751461	Nfia
chr4	97772072	97772472	Nfia
chr4	97773156	97773556	Nfia
chr4	98004129	98004529	Nfia
chr4	98108744	98109144	Nfia
chr4	98322298	98322698	Nfia
chr4	98401170	98401570	Nfia
chr19	5056263	5056663	Rin1
chr19	5058755	5059155	Rin1
chr12	72820993	72821393	Prkch
chr12	73693327	73693727	Prkch
chr12	73708732	73709132	Prkch
chr1	165702648	165703048	Rcsd1
chr1	165736179	165736579	Rcsd1
chr14	66175642	66176042	Ptk2b
chr14	66182698	66183098	Ptk2b
chr14	66223638	66224038	Ptk2b
chr14	66276871	66277271	Ptk2b
chr14	66279144	66279544	Ptk2b
chr14	66282621	66283021	Ptk2b
chr11	78980445	78980845	Lgals9
chr11	79214041	79214441	Lgals9
chr11	3472520	3472920	Slc35e4
chr11	3921466	3921866	Slc35e4
chr1	135847108	135847508	Tnnt2
chr1	135850734	135851134	Tnnt2
chr1	135865575	135865975	Tnnt2
chr12	58367842	58368242	Clec14a
chr6	135087748	135088148	Emp1
chr6	135377708	135378108	Emp1
chr6	136620811	136621211	Emp1
chr6	16870015	16870415	Tfec
chr14	103804285	103804685	Ednrb
chr1	156229468	156229868	Fam163a
chr13	56582032	56582432	Tgfbi
chr19	44684106	44684506	Sfxn3
chr14	68050953	68051353	Nefl
chr8	53607071	53607471	Gpm6a
chr1	54713478	54713878	Ankrd44
chr1	36314942	36315342	Arid5a
chr6	48700221	48700621	Gimap4
chr5	13974650	13975050	Sema3e
chr12	111461477	111461877	Exoc3l4
chr12	111504880	111505280	Exoc3l4
chr19	3325256	3325656	Cpt1a
chr19	3586563	3586963	Cpt1a
chr16	85393490	85393890	Cyyr1
chr3	27982380	27982780	Pld1
chrX	152171045	152171445	Iqsec2
chrX	152172493	152172893	Iqsec2
chrX	152175238	152175638	Iqsec2
chr3	79542583	79542983	Ctso
chr3	80052881	80053281	Ctso
chr3	81949073	81949473	Ctso
chr4	130520220	130520620	Tinagl1
chr11	75415093	75415493	Serpinf1
chr14	25816419	25816819	Arhgef3
chr14	27186976	27187376	Arhgef3
chr14	27299653	27300053	Arhgef3
chr12	113146652	113147052	Crip1
chr15	72549349	72549749	Kcnk9
chr2	158745031	158745431	Zhx3
chr2	158863880	158864280	Zhx3
chr2	158865391	158865791	Zhx3
chr2	160451740	160452140	Zhx3
chr2	160597858	160598258	Zhx3
chr2	103347531	103347931	Slc1a2
chr9	13608704	13609104	Maml2
chr10	7390605	7391005	Ulbp1
chr13	34636021	34636422	Tubb2a
chr12	85572141	85572541	Jdp2
chr15	78368787	78369187	C1qtnf6
chr15	78532036	78532436	C1qtnf6
chr10	18943733	18944133	Tnfaip3
chr10	20073267	20073667	Tnfaip3
chr5	99248497	99248897	Rasgef1b
chr5	99578690	99579090	Rasgef1b
chr5	99906095	99906495	Rasgef1b
chr5	100373837	100374238	Rasgef1b
chr11	78832967	78833367	Lyrm9
chr7	110930460	110930860	Ampd3
chr15	97236889	97237289	Slc48a1
chr15	97952378	97952778	Slc48a1
chr13	43530407	43530807	Gmpr
chr13	43864411	43864811	Gmpr
chr13	45493921	45494321	Gmpr
chr19	31762736	31763136	Prkg1
chr1	179844894	179845294	Psen2
chrX	106171100	106171501	Magee1
chr10	109684547	109684947	Nav3
chr9	65640960	65641360	Lactb
chr9	66705717	66706117	Lactb
chr9	66646243	66646644	Lactb
chr9	66980419	66980820	Lactb
chr9	87370965	87371365	Tmed3
chr17	29303094	29303494	Pi16
chr11	119053193	119053593	Cbx4
chr11	119091516	119091916	Cbx4
chr16	34745044	34745444	Mylk
chr6	72825054	72825454	Vamp8
chr15	37215637	37216037	Rrm2b
chr4	140592208	140592608	Arhgef10l
chr4	140610948	140611348	Arhgef10l
chr4	140624618	140625018	Arhgef10l
chr4	140662652	140663052	Arhgef10l
chr7	142481532	142481932	Lsp1
chr8	22807786	22808186	Ap3m2
chr8	23109224	23109624	Ap3m2
chr4	144898254	144898654	Dhrs3
chr4	144949753	144950153	Dhrs3
chr4	128957210	128957610	Azin2
chr4	129086055	129086455	Azin2
chr4	129877194	129877594	Azin2
chr8	125066906	125067306	Disc1
chr8	125183865	125184265	Disc1
chr8	125518319	125518719	Disc1
chr8	125560784	125561184	Disc1
chr1	155281493	155281893	Rgs16
chr6	86074771	86075171	Add2
chr17	27466586	27466986	Scube3
chr19	10034726	10035126	Fads3
chr1	134063103	134063503	Cdk18
chr1	132333652	132334053	Cdk18
chr15	31264823	31265223	Dap
chr11	116218673	116219073	Trim65
chr11	116219852	116220252	Trim65
chr11	116463851	116464251	Trim65
chr7	120097789	120098189	Tmem159
chr5	21141234	21141634	Gsap
chr3	86812695	86813095	Fam160a1
chr8	27227452	27227852	Adrb3
chr2	93135236	93135636	Syt13
chr2	93203716	93204116	Syt13
chr2	93475035	93475435	Syt13
chr13	40854571	40854971	Gcnt2
chr13	112674065	112674465	Gpx8
chr6	116654149	116654549	Cxcl12
chr6	117173888	117174288	Cxcl12
chr11	62731658	62732058	Zfp287
chr8	106507726	106508126	Cdh3
chr8	83662339	83662739	Ptger1
chr8	83670230	83670630	Ptger1
chr8	83921551	83921951	Ptger1
chr7	100988003	100988403	P2ry2
chr7	101041965	101042365	P2ry2
chr7	101051768	101052168	P2ry2
chr8	70201341	70201741	Slc25a42
chr19	32107955	32108355	Asah2
chr6	135040163	135040563	Gprc5a
chr18	68189869	68190269	Ldlrad4
chr10	44529300	44529700	Prdm1
chr10	44555231	44555631	Prdm1
chr5	75896323	75896723	Rasl11b
chr5	75900305	75900705	Rasl11b
chr5	77148062	77148462	Rasl11b
chr13	100210550	100210950	Naip2
chr6	34346487	34346887	Akr1b8
chr14	20845684	20846084	Plau
chr14	20873343	20873743	Plau
chr14	21115904	21116304	Plau
chr1	130474232	130474632	Cd55
chr10	79695232	79695632	Gzmm
chr16	33023743	33024143	Iqcg
chr18	56622300	56622700	Megf10
chr9	22095965	22096365	Cnn1
chr11	53795133	53795533	Cdkl3
chr8	107114701	107115101	Nqo1
chr8	108722738	108723138	Nqo1
chr9	122185072	122185472	Pomgnt2
chr9	122199263	122199663	Pomgnt2
chr7	31130840	31131240	Scn1b
chr11	101338444	101338844	Ifi35
chr7	111014907	111015307	Mrvi1
chr6	52273670	52274070	Jazf1
chr8	114815100	114815500	Maf
chr8	115307416	115307816	Maf
chr11	100362452	100362852	Hap1
chr11	120039591	120039991	Aatk
chr11	120065340	120065740	Aatk
chr7	68829879	68830279	Nr2f2
chr7	70930925	70931325	Nr2f2
chr11	119524450	119524850	Nptx1
chr8	45796263	45796663	Tlr3
chr8	47324149	47324549	Tlr3
chr8	47370686	47371086	Tlr3
chr8	45358531	45358931	Ccdc110
chr16	36817281	36817681	Wdr5b
chr16	36821517	36821917	Wdr5b
chr8	118129602	118130002	Cdh13
chr8	105515960	105516360	Hsd11b2
chr8	105533934	105534334	Hsd11b2
chr8	109853439	109853839	Hsd11b2
chr8	121113273	121113673	Foxc2
chr8	121200994	121201394	Foxc2
chr8	121234885	121235285	Foxc2
chr8	121241839	121242239	Foxc2
chr8	121598916	121599316	Foxc2
chr3	87755907	87756307	Lrrc71
chr3	87816637	87817037	Lrrc71
chr7	45643576	45643976	Mamstr
chr14	31215478	31215878	Sema3g
chr16	15992124	15992524	Cebpd
chr1	132322725	132323125	Nuak2
chr1	132355771	132356171	Nuak2
chr11	49824843	49825243	Ltc4s
chr11	50236681	50237081	Ltc4s
chr11	50240284	50240684	Ltc4s
chr11	50252089	50252489	Ltc4s
chr1	55736403	55736803	Plcl1
chr7	107661160	107661560	Ppfibp2
chr15	79511549	79511949	Kdelr3
chr12	70367572	70367972	Cdkl1
chr7	113250650	113251050	Arntl
chr5	24322099	24322499	Kcnh2
chr1	136949011	136949411	Nr5a2
chr1	137074758	137075158	Nr5a2
chr11	96341800	96342200	Hoxb3
chr17	29704762	29705162	Mdga1
chr17	29773417	29773817	Mdga1
chr17	29916919	29917319	Mdga1
chr4	44065580	44065980	Tbc1d2
chr4	46507218	46507618	Tbc1d2
chr7	19816193	19816593	Bcl3
chr7	19817385	19817785	Bcl3
chrX	101130954	101131354	Il2rg
chr8	94955108	94955508	Adgrg3
chr8	95098937	95099337	Adgrg3
chr13	47273352	47273752	Rnf144b
chr7	73765527	73765927	Fam174b
chr7	76098878	76099278	Fam174b
chr13	33074056	33074456	Serpinb9
chr5	33683857	33684257	Fgfr3
chr5	33695178	33695578	Fgfr3
chr10	90771404	90771804	Anks1b
chr2	90866554	90866955	Ube2l6
chr11	34064025	34064425	Lcp2
chr11	34073784	34074184	Lcp2
chr9	22518607	22519007	Rab3d
chr9	56118510	56118910	Pstpip1
chr9	56121063	56121463	Pstpip1
chr6	54021437	54021837	Chn2
chr6	54034498	54034898	Chn2
chr6	136742746	136743146	Fam234b
chr6	124805557	124805957	Spsb2
chr7	99300618	99301018	Map6
chr1	131555085	131555485	Ikbke

### Sheet: Primed Enhancers HE>HP
Primed Enhancers HE>HP
chr11	87771026	87771426	Mpo
chr11	87778381	87778781	Mpo
chr15	78320776	78321176	Csf2rb
chr11	103168606	103169006	Fmnl1
chr11	103174853	103175253	Fmnl1
chr11	103326909	103327309	Fmnl1
chr7	143008064	143008464	Tspan32
chr7	143042777	143043177	Tspan32
chr2	91101414	91101814	Spi1
chr9	32272059	32272459	Kcnj5
chr9	32280474	32280874	Kcnj5
chr9	32292593	32292993	Kcnj5
chr9	32320155	32320555	Kcnj5
chr9	32582063	32582463	Kcnj5
chr9	32940342	32940742	Kcnj5
chr9	33101192	33101592	Kcnj5
chr16	32130164	32130564	Nrros
chr8	88265548	88265948	Adcy7
chr15	66826156	66826556	Sla
chr10	20104464	20104864	Map3k5
chr10	20123363	20123763	Map3k5
chr10	20125210	20125610	Map3k5
chr10	20135686	20136086	Map3k5
chr3	82129338	82129738	Gucy1a1
chr7	126701074	126701474	Coro1a
chr17	57275320	57275720	Vav1
chr17	57276795	57277195	Vav1
chr11	110511447	110511847	Kcnj2
chr11	110781937	110782337	Kcnj2
chr9	48814549	48814949	Zbtb16
chrX	150549610	150550010	Alas2
chr18	67905666	67906066	Mc5r
chr18	69795985	69796385	Mc5r
chr18	70055089	70055489	Mc5r
chr4	152283151	152283551	Smim1
chr4	154023964	154024364	Smim1
chr17	71264661	71265061	Emilin2
chr5	134221602	134222002	Ncf1
chr5	134350682	134351082	Ncf1
chr4	88035486	88035886	Hacd4
chr15	42509811	42510211	Angpt1
chr15	42674796	42675196	Angpt1
chr7	109892580	109892980	Nrip3
chr7	111182241	111182641	Nrip3
chr17	30280290	30280690	Myo1f
chr17	33552956	33553356	Myo1f
chr11	102061168	102061568	Mpp2
chr6	116455817	116456217	Alox5
chr4	117829543	117829943	Slc6a9
chr19	41339227	41339627	Pik3ap1
chr8	84903017	84903418	Klf1
chr1	131658001	131658401	Ctse
chr8	80500317	80500717	Gypa
chr2	11239494	11239894	Prkcq
chr19	23520640	23521040	Mamdc2
chr15	100666306	100666706	Bin2
chr15	100673932	100674332	Bin2
chr9	73068625	73069025	Rab27a
chr1	152798089	152798489	Ncf2
chr1	152809839	152810239	Ncf2
chr14	70776022	70776422	Dok2
chr14	70780783	70781183	Dok2
chr6	70768796	70769196	Rpia
chr6	70880910	70881311	Rpia
chr11	6490151	6490551	Myo1g
chr11	6523652	6524052	Myo1g
chr8	67431352	67431752	Lpl
chr10	60760416	60760816	Vsir
chr10	61052200	61052600	Vsir
chr10	61080229	61080629	Vsir
chrX	48143508	48143908	Sash3
chr6	87487633	87488033	Arhgap25
chr11	73030798	73031198	Camkk1
chr5	103481242	103481642	Spp1
chr5	103854143	103854543	Spp1
chr5	103856314	103856714	Spp1
chr14	70885756	70886156	Gfra2
chr14	70894243	70894643	Gfra2
chr14	70949691	70950091	Gfra2
chr14	71191848	71192248	Gfra2
chr14	72393065	72393465	Gfra2
chr9	37554293	37554693	Nrgn
chr17	31223901	31224301	Ubash3a
chr17	31011469	31011870	Ubash3a
chr2	174344134	174344534	Tubb1
chr2	174453661	174454061	Tubb1
chr2	174673918	174674318	Tubb1
chr3	79994018	79994418	Gria2
chr3	79995659	79996059	Gria2
chr3	80800270	80800670	Gria2
chr2	118695643	118696043	Plcb2
chr2	118730497	118730897	Plcb2
chr17	84698773	84699173	Ttc7
chr17	84776613	84777013	Ttc7
chr17	86185582	86185982	Ttc7
chr17	87044403	87044803	Ttc7
chr17	87571581	87571981	Ttc7
chr6	5589624	5590024	Samd9l
chr11	74584912	74585312	Rap1gap2
chr1	193198262	193198662	Traf3ip3
chr1	193330187	193330587	Traf3ip3
chr1	193382436	193382836	Traf3ip3
chr1	193386077	193386477	Traf3ip3
chr15	102761848	102762248	Nckap1l
chr19	12026658	12027058	Dtx4
chr7	127104520	127104920	AI467606
chr4	125282426	125282826	Csf3r
chr1	167638021	167638421	Mgst3
chr1	167644934	167645334	Mgst3
chr3	9786619	9787019	Pag1
chr7	45067962	45068362	Flt3l
chr18	21132750	21133150	Garem1
chr18	21144151	21144551	Garem1
chr8	54464983	54465383	Hpgd
chr11	87443097	87443497	Ccl6
chr12	105000933	105001333	Syne3
chr3	89883752	89884152	Il6ra
chr2	167679898	167680298	Ripor3
chr2	168005612	168006012	Ripor3
chr2	168050338	168050738	Ripor3
chr7	140974749	140975149	Ifitm1
chr7	141024867	141025267	Ifitm1
chr3	122078181	122078581	Abca4
chr13	9939055	9939455	Ryr2
chr8	68062316	68062717	Lzts1
chr1	171387184	171387584	Arhgap30
chr1	184351712	184352112	Slc30a10
chr7	105477838	105478238	Trim21
chr6	61431178	61431578	Snca
chr8	81756699	81757099	Inpp4b
chr8	81806790	81807190	Inpp4b
chr11	115083348	115083748	Rab37
chr5	66797338	66797738	Tec
chr13	108201305	108201705	Elovl7
chr13	109632490	109632890	Elovl7
chr1	34867189	34867589	Neurl3
chr1	36149371	36149771	Neurl3
chr1	36270578	36270978	Neurl3
chr1	36277303	36277703	Neurl3
chr1	36279228	36279628	Neurl3
chr19	37716019	37716419	Slc35g1
chr5	30915955	30916355	Khk
chr5	31004243	31004643	Khk
chr14	32587041	32587441	Wdfy4
chr2	157094987	157095387	Sla2
chr11	58211106	58211506	Irgm2
chr11	58225580	58225980	Irgm2
chr6	121272049	121272449	Tuba8
chr19	26845271	26845671	Plpp6
chr19	29501081	29501481	Plpp6
chr7	28464827	28465227	Lrfn1
chr7	28467311	28467711	Lrfn1
chr11	24076120	24076520	Bcl11a
chr11	24226834	24227234	Bcl11a
chr11	24242828	24243228	Bcl11a
chr11	26073895	26074295	Bcl11a
chr4	46417503	46417903	Hemgn
chr13	49271852	49272252	Cenpp
chr13	49560863	49561263	Cenpp
chr4	66927576	66927976	Brinp1
chr4	68022876	68023276	Brinp1
chr4	70307213	70307613	Brinp1
chr2	157536679	157537079	Snhg11
chr2	158379718	158380118	Snhg11
chr10	74848322	74848722	Gnaz
chr10	74987614	74988014	Gnaz
chr10	81526799	81527199	Gna15
chr14	76279012	76279412	Lacc1
chr14	77932192	77932592	Lacc1
chr14	78482715	78483115	Lacc1
chr11	4101910	4102310	Mtfp1
chr11	114907593	114907993	Cd300a
chr1	150244938	150245338	Rgs18
chr7	24364793	24365193	Kcnn4
chr7	24377076	24377476	Kcnn4
chr7	24384042	24384442	Kcnn4
chr2	18169465	18169865	Apbb1ip
chr7	27402700	27403100	B9d2
chr4	109411045	109411445	Ttc39a
chr7	88423857	88424257	Rab38
chr7	30394288	30394688	Tyrobp
chr6	134700862	134701262	Borcs5
chr6	134863144	134863544	Borcs5
chr16	44767897	44768297	Cd200r1
chr4	8084970	8085370	Tox
chr4	8200143	8200543	Tox
chr4	8838573	8838973	Tox
chr4	8872008	8872408	Tox
chr15	6574275	6574675	Fyb
chr18	77986360	77986760	Slc14a1
chr18	78014649	78015049	Slc14a1
chr18	78138224	78138624	Slc14a1
chr2	59670411	59670811	Ifih1
chr2	61656556	61656956	Ifih1
chr18	46327352	46327752	Ticam2
chr9	45251302	45251702	Il10ra
chr9	45300413	45300813	Il10ra
chr3	83797783	83798183	Mnd1
chr3	84313035	84313435	Mnd1
chr2	91115032	91115432	Mybpc3
chr19	6663326	6663726	Ccdc88b
chr19	6855226	6855626	Ccdc88b
chr10	83805434	83805834	Tcp11l2
chr10	83946790	83947190	Tcp11l2
chr14	55697210	55697610	Tgm1
chr4	154944251	154944651	Tnfrsf14
chr10	128612685	128613085	Arhgap9
chr11	32196125	32196525	Il9r
chr11	68871707	68872107	Trpv2
chr13	95563635	95564035	F2rl2
chr13	95634475	95634875	F2rl2
chr8	117085505	117085905	Pkd1l2
chr8	117465289	117465689	Pkd1l2
chr10	62543540	62543940	Srgn
chr10	62549804	62550204	Srgn
chr13	23772585	23772985	Ripor2
chr8	83681142	83681542	Nfix
chr8	84137887	84138287	Nfix
chr8	84810907	84811307	Nfix
chr10	126990309	126990709	Mmp19
chr10	128779352	128779752	Mmp19
chr9	87740635	87741035	Nt5e
chr5	123117227	123117627	Rhof
chr5	123118826	123119226	Rhof
chr5	123136394	123136794	Rhof
chr2	61811851	61812251	Gca
chr15	82236564	82236964	Cenpm
chr11	57548937	57549337	Trim58
chr11	58636616	58637016	Trim58
chr1	179645682	179646082	Coq8a
chr1	179854263	179854663	Coq8a
chr1	179859245	179859645	Coq8a
chr1	180763840	180764240	Coq8a
chr1	180768412	180768812	Coq8a
chr5	137510187	137510587	Ufsp1
chr17	44160466	44160866	Clic5
chr17	44239191	44239591	Clic5
